# Structural and Dynamic Effects of PTEN C-terminal Tail Phosphorylation

**DOI:** 10.1101/2022.04.16.488508

**Authors:** Iris N. Smith, Jennifer E. Dawson, James Krieger, Stetson Thacker, Ivet Bahar, Charis Eng

## Abstract

The phosphatase and tensin homolog deleted on chromosome ten (*PTEN*) tumor suppressor gene encodes a tightly regulated dual-specificity phosphatase that serves as the master regulator of PI3K/AKT/mTOR signaling. The carboxy-terminal tail (CTT) is key to regulation and harbors multiple phosphorylation sites (Ser/Thr residues 380-385). CTT phosphorylation suppresses the phosphatase activity by inducing a stable, closed conformation. However, little is known about the mechanisms of phosphorylation-induced CTT-deactivation dynamics. Using explicit solvent microsecond molecular dynamics simulations, we show that CTT phosphorylation leads to a partially collapsed conformation, which alters the secondary structure of PTEN and induces long-range conformational rearrangements that encompass the active site. The active site rearrangements prevent localization of PTEN to the membrane, precluding lipid phosphatase activity. Notably, we have identified phosphorylation-induced allosteric coupling between the interdomain region and a hydrophobic site neighboring the active site in the phosphatase domain. Collectively, the results provide a mechanistic understanding of CTT phosphorylation dynamics and reveal potential druggable allosteric sites in a previously believed clinically undruggable protein.
