## Supplemental Table 5 for "Structural and Dynamic Effects of PTEN C-terminal Tail Phosphorylation"

### Sheet: Sheet 1 - TableS5_PTEN-CTT-netw
TableS5_PTEN-CTT-networkstats
SUID	AverageShortestPathLength	BetweennessCentrality	ClosenessCentrality	ClusteringCoefficient	Degree	Eccentricity	IsSingleNode	name	NeighborhoodConnectivity	NumberOfDirectedEdges	NumberOfUndirectedEdges	PartnerOfMultiEdgedNodePairs	Radiality	selected	SelfLoops	shared name	Stress	TopologicalCoefficient
72	1.94118	0	0.515152	1	3	3	false	CSNK1A1	7.33333	3	0	0	0.686275	false	0	CSNK1A1	0	0.488889
73	1.94118	0	0.515152	1	3	3	false	GSK3A	7.33333	3	0	0	0.686275	false	0	GSK3A	0	0.488889
75	1.82353	0.0122549	0.548387	0.666667	4	3	false	GSK3B	6.5	4	0	0	0.72549	false	0	GSK3B	8	0.40625
77	2.05882	0	0.485714	0	1	3	false	CSNK2A1	15	1	0	0	0.647059	false	0	CSNK2A1	0	0
78	1.11765	0.704657	0.894737	0.12381	15	2	false	PTEN	3	15	0	0	0.960784	false	0	PTEN	244	0.191111
80	1.94118	0	0.515152	1	2	3	false	DLG1	10	2	0	0	0.686275	false	0	DLG1	0	0.625
82	1.70588	0.0594363	0.586207	0.3	5	2	false	DLG4	5.4	5	0	0	0.764706	false	0	DLG4	34	0.325
84	2.11765	0.0306373	0.472222	0	3	3	false	SDCBP	4.66667	3	0	0	0.627451	false	0	SDCBP	18	0.407407
87	1.88235	0.00245098	0.53125	0.666667	3	3	false	SNX27	8.66667	3	0	0	0.705882	false	0	SNX27	2	0.541667
93	1.76471	0.00980392	0.566667	0.5	4	2	false	MAGI2	6.75	4	0	0	0.745098	false	0	MAGI2	6	0.397059
94	1.82353	0.0373774	0.548387	0.333333	3	2	false	MAST1	7.33333	3	0	0	0.72549	false	0	MAST1	24	0.4375
96	1.64706	0.0753676	0.607143	0.266667	6	2	false	MAGI3	5	6	0	0	0.784314	false	0	MAGI3	40	0.302083
99	1.82353	0.0373774	0.548387	0.333333	3	2	false	MAST2	7.33333	3	0	0	0.72549	false	0	MAST2	24	0.4375
102	1.94118	0	0.515152	1	2	3	false	MAST3	10.5	2	0	0	0.686275	false	0	MAST3	0	0.65625
104	1.88235	0.00612745	0.53125	0.666667	3	3	false	SLC9A3R2	7.66667	3	0	0	0.705882	false	0	SLC9A3R2	4	0.479167
108	2.41176	0.0171569	0.414634	0	3	3	false	SNTB2	3	3	0	0	0.529412	false	0	SNTB2	6	0.5
114	2	0	0.5	1	2	3	false	SLC9A3R1	9	2	0	0	0.666667	false	0	SLC9A3R1	0	0.6
117	2.05882	0	0.485714	0	1	3	false	PTPN13	15	1	0	0	0.647059	false	0	PTPN13	0	0
